# Nuclei multiplexing with barcoded antibodies for single-nucleus genomics

**DOI:** 10.1101/476036

**Authors:** Jellert T. Gaublomme, Bo Li, Cristin McCabe, Abigail Knecht, Eugene Drokhlyansky, Nicholas Van Wittenberghe, Julia Waldman, Danielle Dionne, Lan Nguyen, Phil De Jager, Bertrand Yeung, Xinfang Zhao, Naomi Habib, Orit Rozenblatt-Rosen, Aviv Regev

**Affiliations:** Klarman Cell Observatory, Broad Institute of Harvard and MIT, Cambridge, MA, USA.; Center for Translational & Computational Neuroimmunology, Columbia University Medical Center, New York, NY, USA.; BioLegend Inc., San Diego, CA, USA; Edmond and Lily Safra Center for Brain Sciences, Hebrew University of Jerusalem, Jerusalem, Israel; Howard Hughes Medical Institute, Koch Institute of Integrative Cancer Research, Department of Biology, Massachusetts Institute of Technology, Cambridge, MA, USA

## Abstract

Single-nucleus RNA-Seq (snRNA-seq) enables the interrogation of cellular states in complex tissues that are challenging to dissociate, including frozen clinical samples. This opens the way, in principle, to large studies, such as those required for human genetics, clinical trials, or precise cell atlases of large organs. However, such applications are currently limited by batch effects, sequential processing, and costs. To address these challenges, we present an approach for multiplexing snRNA-seq, using sample-barcoded antibodies against the nuclear pore complex to uniquely label nuclei from distinct samples. Comparing human brain cortex samples profiled in multiplex with or without hashing antibodies, we demonstrate that nucleus hashing does not significantly alter the recovered transcriptome profiles. We further developed demuxEM, a novel computational tool that robustly detects inter-sample nucleus multiplets and assigns singlets to their samples of origin by antibody barcodes, and validated its accuracy using gender-specific gene expression, species-mixing and natural genetic variation. Nucleus hashing significantly reduces cost per nucleus, recovering up to about 5 times as many single nuclei per microfluidc channel. Our approach provides a robust technique for diverse studies including tissue atlases of isogenic model organisms or from a single larger human organ, multiple biopsies or longitudinal samples of one donor, and large-scale perturbation screens.
