## Supplementary material for "Nuclei multiplexing with barcoded antibodies for single-nucleus genomics"

### Sheet: Human samples
Sample ID	sex	age at death	RIN	PMI	In Figures	hashtag	Barcode	Experiment ID	HTO proportion
S01	F	85.9	8.27	6.25	1, 2E&F, S1	TotalSeq-A0451	TTCCTGCCATTACTA	1	0.2
S02	M	78.7	7.44	7	1, 2E&F, S1	TotalSeq-A0452	CCGTACCTCATTGTT	1	0.2
S03	F	95.2	7.47	5.33	1, 2E&F, S1	TotalSeq-A0453	GGTAGATGTCCTCAG	1	0.2
S04	M	86.5	8.08	7	1, 2E&F, S1	TotalSeq-A0454	TGGTGTCATTCTTGA	1	0.2
S05	F	91.2	7.57	5	1, 2E&F, S1	TotalSeq-A0455	ATGATGAACAGCCAG	1	0.2
S06	M	96.5	7.98	3.08	1, 2E&F, S1	TotalSeq-A0456	CTCGAACGCTTATCG	1	0.2
S07	F	94	7.39	4.42	1, 2E&F, S1	TotalSeq-A0458	TGACGCCGTTGTTGT	1	0.2
S08	M	85.8	8.41	1.5	1, 2E&F, S1	TotalSeq-A0459	GCCTAGTATGATCCA	1	0.2
S21	F	86.7	8.3038	1.58333	2C	TotalSeq-A0455	ATGATGAACAGCCAG	3	0.2
S22	F	80.9	7.05983	1.75	2C	TotalSeq-A0456	CTCGAACGCTTATCG	3	0.2
S23	M	83.7	7.54362	4.25	2C	TotalSeq-A0457	CTTATCACCGCTCAA	3	0.2
S24	M	84.7	6.43675	11	2C	TotalSeq-A0458	TGACGCCGTTGTTGT	3	0.2
S25	F	92.3	8.46	2.5	2G-J, S2	TotalSeq-A0451	TTCCTGCCATTACTA	4	0.1
S26	M	85.2	8.46	2.33	2G-J, S2	TotalSeq-A0452	CCGTACCTCATTGTT	4	0.1
S27	F	92.2	8.34	3.08	2G-J, S2	TotalSeq-A0453	GGTAGATGTCCTCAG	4	0.1
S28	M	76.3	8.29	2.5	2G-J, S2	TotalSeq-A0454	TGGTGTCATTCTTGA	4	0.1
S29	F	93	7.61	4.72	2G-J, S2	TotalSeq-A0455	ATGATGAACAGCCAG	4	0.1
S30	M	85.4	7.62	7.42	2G-J, S2	TotalSeq-A0456	CTCGAACGCTTATCG	4	0.1
S31	F	89.3	7.39	6.75	2G-J, S2	TotalSeq-A0458	TGACGCCGTTGTTGT	4	0.1
S32	M	90.7	8.04	9.58	2G-J, S2	TotalSeq-A0459	GCCTAGTATGATCCA	4	0.1

### Sheet: Mouse samples
Sample ID	Mice	sex	In Figures	hashtag	Barcode	Experiment	HTO proportion
S09	C57BL/6J	Female	2B	TotalSeq-A0451	TTCCTGCCATTACTA	2	0.2
S10	C57BL/6J	Female	2B	TotalSeq-A0452	CCGTACCTCATTGTT	2	0.2
S11	C57BL/6J	Female	2B	TotalSeq-A0453	GGTAGATGTCCTCAG	2	0.2
S12	C57BL/6J	Female	2B	TotalSeq-A0454	TGGTGTCATTCTTGA	2	0.2
S13	C57BL/6J	Male	2B	TotalSeq-A0455	ATGATGAACAGCCAG	2	0.2
S14	C57BL/6J	Male	2B	TotalSeq-A0456	CTCGAACGCTTATCG	2	0.2
S15	C57BL/6J	Male	2B	TotalSeq-A0457	CTTATCACCGCTCAA	2	0.2
S16	C57BL/6J	Male	2B	TotalSeq-A0458	TGACGCCGTTGTTGT	2	0.2
S17	C57BL/6J	Female	2C	TotalSeq-A0451	TTCCTGCCATTACTA	3	0.2
S18	C57BL/6J	Female	2C	TotalSeq-A0452	CCGTACCTCATTGTT	3	0.2
S19	C57BL/6J	Male	2C	TotalSeq-A0453	GGTAGATGTCCTCAG	3	0.2
S20	C57BL/6J	Male	2C	TotalSeq-A0454	TGGTGTCATTCTTGA	3	0.2

### Sheet: snRNA-Seq stats
Experiment	Staining Buffer	nuclei loading concentration per ul	RNA reads	HTO reads	Number of nuclei passing QC (no low-quality cluster removal)	Mean # of UMI	Median # of UMI	Mean # of gene	Median # of gene
1	ST-SB	500	110049036	33223562	2572	4177.31	2823.5	2225.42	1774
1	PBS-SB	500	125613512	44950404	3926	3251.88	2120	1804.68	1386
1	NA-control	500	127801347	N/A	3870	3414.72	2139	1845.37	1374.5
2	PBS-SB	500	98092995	8955178	3402	3539.32	3122.5	1704.32	1666
3	PBS-SB	500	175342784	47280611	3227	1971.37	1164	1118	810
4	ST-SB	500	99299780	4457537	3620	3435.27	2094.5	1727.64	1312.5
4	ST-SB	1500	265892134	19212644	11030	3197.48	1955	1651.92	1253
4	ST-SB	3000	482842303	32782970	19377	2687.52	1648	1522.46	1139
4	ST-SB	4500	848535132	57626547	28092	3071.48	2047	1665.83	1353
