## Supplementary material for "Nuclei multiplexing with barcoded antibodies for single-nucleus genomics"

### Sheet: Sheet1
		Nuclei loading concentrations
Nuclei Type	500nuc/ul	1500nuc/ul	3000 nuc/ul	4500 nuc/ul
Singlet	3276	9013	13578	16170
Multiplet	242	1805	5428	11130		Total cost non-hashed 500nuc/ul	X+4/19*Y
Unassigned	102	212	371	792		cost per nucleus non-hashed 500nuc/ul	(X+4/19*Y)/3276
Total number of nuclei	3620	11030	19377	28092
Total cost	X+4/19*Y+8Z	X+12/19*Y+8Z	X+24/19*Y+8Z	X+36/19*Y+8Z		10x	X	per channel
Cost per nucleus	(X+4/19*Y+8Z)/3276	(X+12/19*Y+8Z)/9013	(X+24/19*Y+8Z)/13578	(X+36/19*Y+8Z)/16170		HiSeq cost	Y	per lane
Savings [%]	(1-(X+4/19*Y+8Z)/(X+4/19*Y))*100	(1-((X+12/19*Y+8Z)/9013)/((X+4/19*Y)/3276))*100	(1-((X+24/19*Y+8Z)/13578)/((X+4/19*Y)/3276))*100	(1-((X+36/19*Y+8Z)/16170)/((X+4/19*Y)/3276))*100		TotalSeq nuclei Hashtag	Z	per hashed sample (1ug)
